# Monoallelic expression characterizes a distinct molecular and clinical group of breast tumors

**DOI:** 10.64898/2025.12.09.692870

**Authors:** Mona Arabzadeh, Amartya Singh, Kyle Payne, Shridar Ganesan, Hossein Khiabanian

## Abstract

In diploid cells, allelic imbalance occurs when gene alleles are expressed at different levels. To investigate the allelic imbalance landscape in tumor samples, we developed Interval-Based Allelic Imbalance Detection (IB-Aid), a quantitative framework that uses interval arithmetic to robustly distinguish monoallelic from biallelic gene expression by computing confidence intervals based on sequencing measurement uncertainty. We applied this approach to The Cancer Genome Atlas Breast Invasive Carcinoma tumor samples and through unsupervised gene enrichment analyses, identified a group of patients with a distinct monoallelic gene expression signature. Notably, these patients were enriched in Black/African American patients and had tumors which had not been previously classified into any established molecular subtype. Clinically, these tumors were associated with poor overall survival, with survival outcomes comparable to the aggressive basal subtype. These findings suggest a potential link between allelic imbalance and breast cancer development and point to genetic and epigenetic mechanisms that drive allelic imbalance as novel biomarkers for prognosis and design of targeted treatment strategies.
