## Supplemental Tables for "Monoallelic expression characterizes a distinct molecular and clinical group of breast tumors": Table5.xlsx

### Sheet: Sheet1
Supplementary Table 5. Genes sufficiently powered to be evaluated for allelic expression specific to the unclassified tumors.
Gene
WASH2P
SDHD
WASH4P
FAM174B
BAZ2A
MYADM
FRAS1
2025-09-09
FASN
SLC35F1
WDR25
PBX2P1
EIF1AX
GPC1
CLIP1
RAB6A
FAM157C
CALM1
ZMIZ1
YBX3
VEGFA
DGKZ
GID8
GRB2
SLC9A3R2
CAPN15
HMHA1
AGRN
POM121L9P
SNN
MKNK2
SSBP3
CCDC144NL
TMEM259
ATXN7L3B
MICALL2
FAM110A
CROCC
FAM86JP
MARK3
AUTS2
TTYH3
FAM45A
LZTS2
ZNF664
GAB1
GIGYF1
SIK1
RXRA
HDGFRP2
BRAT1
C1orf198
BCL3
PP2D1
SHC2
POLRMT
SETD8
LRRC59
RHOB
UBE2V1
HNRNPC
CEP164P1
HILPDA
ATP1B1
KPNB1
CHTF18
ATF3
C17orf70
ZNF22
SULF1
YES1
C14orf119
SLC25A44
CTBP2
POM121L4P
FAM89A
SPATA2L
PHLDA3
CSK
YPEL2
MYO15B
H1F0
RNF4
TBL1XR1
SLC39A10
ISG15
ITPKC
OGT
ABHD17A
ZNF414
NUDT4
GATAD2B
UNC93B1
HS6ST1
NR2F2
ZMAT2
ZNF580
TRAM2
ZFPL1
CBX1
ZBTB7A
CITED2
LBH
C6orf62
FAM134C
CD2AP
SNX17
SET
CDR2L
ZNF362
ARL4C
CGGBP1
IGF2
DCBLD1
CLDN4
PPIF
LRRFIP2
ZFP36L2
RARRES2
GNG12
MRGBP
H19
MAP2K7
ZFAS1
SRC
ZNF579
CAV1
PIM3
DLG3
SPDYA
SYCP1
C1orf159
SNRNP70
TMED2
SNHG16
GREM1
TRIB2
SMS
TRAM1
GPX1
MAP3K11
CSPG4P12
MAPK3
CA5A
EGR1
STARD3NL
NCK2
RAB22A
CADM2
STK35
SNX27
PQLC1
DONSON
TMEM99
ACAT2
DDX19A
LDHB
CSRP2BP
TOMM22
TMEM254
APEX1
