## Supplemental Tables for "Monoallelic expression characterizes a distinct molecular and clinical group of breast tumors": Table6.xlsx

### Sheet: Sheet1
Supplementary Table 6. Marker gene set for the unclassified group across cohorts.
Gene
CAPN10
SNRNP70
C19orf6
CROCC
EXD3
C19orf29
MIB2
ANAPC2
LRDD
KIAA0415
CDK10
P2RY11
SPPL2B
WASH3P
C21orf2
HEXDC
ANKS3
C19orf60
POLRMT
MBD3
ZNF513
SNAPC4
ZBTB48
FASTK
FBXL8
SELO
LZTS2
ZNF653
RHOT2
TELO2
SLC12A9
NOXA1
FAM73B
TSSC4
DAPK3
DOHH
GIGYF1
FAM100A
IRF3
C1orf86
ZBTB17
MICALL2
QTRT1
WASH2P
D2HGDH
TNK2
KLHL17
TAF6L
CENPT
ZNF205
UBXN11
C9orf86
FAM193B
C9orf37
REXO1
SOLH
MAMDC4
ARHGEF1
SCNN1D
DMWD
CXXC1
C16orf7
DMPK
SBNO2
ZNF408
PRR22
MIER2
CHTF18
THAP7
SH2B1
C11orf35
ENGASE
ALDH16A1
MAP2K2
MED16
TRMT2A
BRF1
AGAP3
AKAP8L
C14orf80
LZTR1
RFX1
B4GALNT4
INO80E
SAFB2
CCDC64B
TRAF2
ZNF692
HSF4
NEIL1
ILKAP
CPSF3L
IRF2BP1
MXD3
SCAF1
TRMT1
SH3GLB2
FAM160B2
RBM10
JMJD7-PLA2G4B
LRP3
B3GAT3
C16orf79
PMPCA
TMEM175
ARL6IP4
MAPK8IP3
DMAP1
POLL
UCN
MAN2C1
BANP
HMG20B
PCSK4
LEMD2
RGL2
ADCK5
TRMT61A
MAP3K11
ANKZF1
TARBP2
PDDC1
SLC25A29
DHX34
NARFL
IER5L
CTDP1
CTU1
EPS8L1
FKBP8
RHPN1
ZNF579
ALKBH4
TAZ
NEURL4
ADCK4
SPG7
GPATCH3
C17orf70
ARFGAP1
HDAC7
INTS1
LRRC45
CLK3
WDR83
TYK2
ASL
THOP1
SYMPK
RNF25
EML3
SGTA
SFI1
TMEM86B
TMEM222
RBCK1
TOP3B
C19orf28
PKN1
MED15
ZNF76
CNTROB
PHKG2
LENG8
BIN3
LUC7L
WRAP53
HGS
FKRP
SF3A2
C14orf79
WDR90
DNAJB2
RNPEPL1
ULK3
DPP7
AGRN
MICAL1
ZDHHC8
DDAH2
KAT2A
KIAA1543
RPUSD2
LIN37
XAB2
C1orf91
ACBD4
ABCA7
MTA1
GAK
PLXNB1
SKIV2L
SULT1A3
RDH13
PPP2R3B
SAPS2
C6orf26
PABPN1
KIAA0284
TOM1
ASB6
RAD9A
ARAP1
ARHGEF16
MST1
VARS2
DEAF1
LOC100132287
FAM116B
TUBGCP6
PNPLA6
NMRAL1
NAT14
TUT1
GPR35
TAOK2
TMEM184A
CDK11A
ZFYVE27
PLA2G6
TBC1D17
AGAP4
RECQL5
PAQR6
ANKMY1
AP4M1
BAP1
ATG16L2
ZNF784
GLTPD1
HSD3B7
SIGIRR
GRIPAP1
ARAF
C1orf228
AAAS
ZNF335
SLC25A11
PTDSS2
PGP
AMT
CPT1B
CNKSR1
JAG2
NPIP
PLEKHN1
SCRN2
FAM109A
AKT1S1
C19orf66
GLI4
KIFC2
MIDN
RNF31
PRKCZ
PNPLA7
B3GNTL1
EDC4
ZDHHC24
ZNF821
MAPK11
NPIPL3
SLC4A3
NBEAL2
AARSD1
PELP1
AGAP6
IL17RC
LOC389791
PKD1
RNF207
ANKRD24
FBRS
LRSAM1
TECPR1
ERCC2
CIC
SETD1A
TBC1D10B
DPP9
HDAC5
C16orf55
ACCN3
CHKB
CCDC101
SAMD10
VPS18
DRG2
DYRK1B
DIS3L2
ACCS
ZRSR2
PLAC8L1
ZNF512B
CDK9
CRYGS
CUL9
TRPV1
AP2A2
UBTF
RBM6
CLCNKA
ADCK1
DUSP8
PPP2R1A
C20orf96
INPPL1
LTB4R
MBD6
VPS54
NUP54
CXorf56
TWSG1
MMADHC
CSGALNACT2
FTSJD1
CD2AP
NUP160
RECQL
CMTM1
CAB39
SPCS3
ZNF184
TMED5
KIAA1826
LAMP2
ATG4C
XRN2
C5orf22
DOCK7
RCHY1
EIF4EBP2
REV3L
PDCL
ARL5A
TRAM1
GCLM
ARID1A
PCNP
CNTF
MTM1
AASDHPPT
MRE11A
NUP153
MMGT1
COPB2
TM9SF2
EIF2AK3
DLAT
TMLHE
NLN
ASCC3
PTPN12
VPS35
TAF2
COG5
ZMPSTE24
RQCD1
BTBD10
LRRC40
SPAST
SPTLC1
DOCK9
ZNF295
ZNF627
ADAM17
TMEM33
ITGB1
ST13
C14orf118
IARS
FBXO30
CLPX
ANKRD13C
ETF1
POLR2B
IMPAD1
SOS2
PPP2R5C
CUL5
C9orf80
TRUB1
TBC1D23
HIVEP1
ARHGAP12
NFE2L2
SBF2
CPNE3
MORC3
MBTPS2
VAMP7
CCDC121
FAM114A1
SF3B1
CLINT1
STAM
YME1L1
ATP2C1
API5
DDX21
USP16
FAM115A
NUDT21
ATP6V1A
RNF13
ARMC8
JAK1
TOP2B
KRR1
DYM
JMJD1C
NMD3
XRCC5
GABPA
EIF4G2
NCOA4
PPP1CC
SOCS4
CANX
SLC33A1
DYRK1A
HIAT1
DHX36
NUP98
YIPF6
WDR47
RBBP4
IREB2
RBM41
GEMIN5
TMF1
NEDD1
AP1G1
ATAD1
CWF19L2
KIF2A
MANEA
ARCN1
REEP3
GNAQ
TMTC3
UBQLN1
NCOA2
SLC25A40
G3BP2
SLC10A7
MCFD2
GOLGA4
OPA1
FAM190B
YTHDF3
DDX3X
RFC1
RNF168
KIF5B
LMAN1
ACAP2
FAM126B
ZNF800
CNOT6L
PIK3C2A
RBM26
EPC1
PHF3
ZBTB38
USO1
ADAM10
ATF2
IPO7
BMPR2
ADNP
CRK
DCUN1D1
STT3B
CTCF
VPRBP
CTDSPL2
PRKAR2A
SLC30A6
RBBP5
ATRX
KIDINS220
WAPAL
SMC3
OTUD4
USP34
SEC24B
SCYL2
SBNO1
ZFR
PIK3R4
NCKAP1
REST
USP9X
TCF12
ROCK1
SON
BCLAF1
PAFAH1B2
ZNF143
STAG2
