## Supplemental Tables for "Monoallelic expression characterizes a distinct molecular and clinical group of breast tumors": Table8.xlsx

### Sheet: IM_dominant
Supplementary Table 8. Specifications of X-chr genes in tumor and match-normal TCGA samples.
\textbf{Supplementary Note.} Detailed description of additional information.	FDR	Power_TCGAt	IM_TCGAt	Power_TCGAn	IM_TCGAn	Chr_name	isTF
HSDL1	6.36151e-07	24.9465	66.0944	40	8.82353	16	FALSE
APOO	2.92464e-06	40.6852	96.3158	35.2941	56.6667	X	FALSE
PRPSAP2	3.8897e-06	39.5075	60.7046	51.7647	13.6364	17	FALSE
CDH1	0.000118167	38.9722	65.1099	40	17.6471	16	FALSE
MORC4	0.000118167	27.7302	93.4363	28.2353	50	X	FALSE
TIMM17B	0.000118167	17.5589	96.9512	16.4706	42.8571	X	FALSE
YBX2	0.000118167	23.9829	75.4464	23.5294	15	17	FALSE
CDON	0.000195853	32.4411	53.1353	40	8.82353	11	FALSE
AIM1	0.000642837	72.2698	41.037	83.5294	12.6761	6	FALSE
CDH11	0.000642837	31.9058	53.6913	32.9412	7.14286	16	FALSE
XIAP	0.00102949	26.0171	90.9465	20	41.1765	X	FALSE
ZNF75D	0.00174714	21.0921	87.8173	34.1176	48.2759	X	FALSE
LOXL2	0.00231897	30.2998	44.8763	49.4118	9.52381	8	FALSE
PCDHB4	0.00231897	26.2313	62.449	48.2353	24.3902	5	FALSE
GOT2	0.003005	34.4754	68.9441	40	29.4118	16	FALSE
GRIPAP1	0.003005	21.1991	90.404	14.1176	33.3333	X	FALSE
LLGL2	0.003005	39.2934	42.5068	32.9412	3.57143	17	FALSE
PIEZO1	0.003005	29.7645	51.0791	38.8235	12.1212	16	FALSE
PIR	0.003005	25.4818	89.916	17.6471	40	X	TRUE
RABEP1	0.003005	25.3747	62.0253	32.9412	17.8571	17	FALSE
SP2	0.003005	45.8244	32.4766	45.8824	2.5641	17	TRUE
TMEM99	0.003005	52.2484	53.0738	57.6471	20.4082	17	FALSE
TRPV2	0.003005	33.7259	51.4286	42.3529	13.8889	17	FALSE
DHX33	0.0033481	31.0493	49.6552	40	11.7647	17	FALSE
RPAIN	0.00369325	38.3298	56.1453	36.4706	16.129	17	FALSE
CXorf56	0.00512486	21.3062	92.9648	18.8235	50	X	FALSE
NUDT7	0.0060538	11.5632	68.5185	15.2941	7.69231	16	FALSE
NSDHL	0.00617051	14.8822	89.2086	24.7059	47.619	X	FALSE
MBTPS2	0.00761355	26.1242	90.1639	24.7059	52.381	X	FALSE
TRIP4	0.00761355	4.17559	71.7949	11.7647	0	15	FALSE
BAIAP2	0.00775985	47.5375	44.1441	51.7647	13.6364	17	FALSE
CAMKK1	0.00788098	35.3319	60	37.6471	21.875	17	FALSE
PRSS12	0.00870553	6.63812	64.5161	36.4706	19.3548	4	FALSE
BLMH	0.0094418	27.409	39.4531	24.7059	0	17	FALSE
ESR1	0.0094418	47.0021	44.8747	58.8235	16	6	TRUE
HSPH1	0.0094418	32.334	34.7682	44.7059	5.26316	13	FALSE
MST1R	0.0094418	43.1478	52.3573	37.6471	15.625	3	FALSE
FEZ1	0.00997708	17.5589	48.7805	34.1176	10.3448	11	FALSE
MCF2L	0.0112824	43.0407	42.2886	44.7059	10.5263	13	FALSE
STAB2	0.0112824	4.49679	92.8571	17.6471	40	12	FALSE
GSTZ1	0.0125657	35.7602	39.2216	42.3529	8.33333	14	FALSE
CCDC22	0.0130229	16.8094	94.2675	18.8235	56.25	X	FALSE
TMPRSS3	0.0144038	36.7238	42.5656	38.8235	9.09091	21	FALSE
ALG9	0.0153828	13.7045	54.6875	20	5.88235	11	FALSE
USP10	0.0154394	22.6981	60.8491	20	11.7647	16	FALSE
PDE2A	0.0161451	16.3812	36.6013	34.1176	3.44828	11	FALSE
RHOT1	0.0177687	28.8009	56.8773	35.2941	20	17	FALSE
CEP164	0.0184651	40.6852	39.7368	44.7059	10.5263	11	FALSE
IDS	0.0184651	22.591	83.4123	29.4118	48	X	FALSE
IL10RA	0.0184651	33.1906	43.5484	36.4706	9.67742	11	FALSE
PCDHA4	0.0184651	5.24625	87.7551	8.23529	14.2857	5	FALSE
SC5D	0.0184651	19.9143	59.6774	32.9412	21.4286	11	FALSE
FLNB	0.0199414	51.8201	53.9256	55.2941	25.5319	3	FALSE
NID1	0.0199414	42.5054	43.3249	52.9412	15.5556	1	FALSE
CYP39A1	0.0205618	8.02998	42.6667	22.3529	0	6	FALSE
EIF5A	0.0205946	15.7388	65.9864	16.4706	14.2857	17	FALSE
SHPK	0.0205946	32.334	55.298	31.7647	18.5185	17	FALSE
URAHP	0.0205946	21.5203	76.6169	23.5294	35	16	FALSE
UTP6	0.0205946	15.3105	41.958	38.8235	9.09091	17	FALSE
CTSS	0.0207687	20.2355	43.9153	36.4706	9.67742	1	FALSE
EPHX1	0.0237446	32.4411	32.3432	35.2941	3.33333	1	FALSE
GPN2	0.0237446	27.3019	31.7647	36.4706	3.22581	1	FALSE
SLC7A2	0.0237446	24.0899	60.8889	30.5882	23.0769	8	FALSE
MYO1C	0.0239592	21.4133	46	28.2353	8.33333	17	FALSE
MIR205HG	0.0259484	20.985	85.2041	29.4118	52	1	FALSE
EMILIN2	0.0274842	23.7687	35.1351	32.9412	3.57143	18	FALSE
RIPK4	0.0274842	31.6916	36.4865	55.2941	10.6383	21	FALSE
CD200	0.0287368	33.5118	27.7955	58.8235	6	3	FALSE
SCYL3	0.0287533	50.4283	30.3609	37.6471	3.125	1	FALSE
TMEM53	0.0292031	22.9122	46.2617	22.3529	5.26316	1	FALSE
NIN	0.0297897	19.2719	30.5556	38.8235	3.0303	14	FALSE
FASN	0.0311869	21.3062	43.2161	44.7059	13.1579	17	FALSE
ABCC11	0.0319927	4.38972	73.1707	21.1765	22.2222	16	FALSE
ZBTB42	0.0319927	21.5203	44.7761	22.3529	5.26316	14	FALSE
CTDNEP1	0.0336058	6.95931	61.5385	10.5882	0	17	FALSE
BCR	0.0346329	46.0385	49.3023	31.7647	14.8148	22	FALSE
EXD2	0.0356502	47.5375	40.3153	63.5294	16.6667	14	FALSE
FICD	0.0356502	20.7709	42.268	17.6471	0	12	FALSE
HYOU1	0.0356502	43.2548	44.0594	41.1765	14.2857	HG299_PATCH	FALSE
MAGED1	0.0356502	22.591	90.5213	17.6471	53.3333	X	FALSE
PELP1	0.0356502	6.10278	70.1754	8.23529	0	17	FALSE
SELP	0.0356502	20.0214	31.5508	50.5882	6.97674	1	FALSE
TLDC1	0.0356502	53.7473	52.1912	64.7059	27.2727	16	FALSE
TTLL5	0.0366045	16.4882	44.8052	32.9412	10.7143	14	FALSE
ABCA9	0.0367982	16.3812	38.5621	61.1765	13.4615	17	FALSE
TUSC5	0.0371375	1.2848	66.6667	34.1176	10.3448	17	FALSE
SURF2	0.0379324	40.364	33.687	38.8235	6.06061	HG79_PATCH	FALSE
WASF3	0.0379324	2.24839	61.9048	12.9412	0	13	FALSE
EPHX2	0.0383501	31.0493	59.6552	29.4118	24	8	FALSE
FES	0.0383501	11.7773	46.3636	21.1765	5.55556	15	FALSE
ACTG1	0.0383809	39.2934	40.5995	35.2941	10	HG271_PATCH	FALSE
TFE3	0.0445057	5.03212	93.617	9.41176	37.5	X	FALSE
CTU2	0.0452169	40.7923	38.5827	36.4706	9.67742	16	FALSE
ADH1C	0.0453642	19.9143	90.3226	32.9412	64.2857	4	FALSE
NOB1	0.0453642	16.167	43.7086	22.3529	5.26316	16	FALSE
ZSWIM7	0.0453642	6.95931	67.6923	11.7647	10	17	FALSE
EXT1	0.0465923	44.7537	31.5789	47.0588	7.5	8	FALSE
KLK10	0.0473304	17.3448	50.6173	37.6471	18.75	19	FALSE
FBLN1	0.0474716	32.6552	34.4262	36.4706	6.45161	22	FALSE
SDC2	0.0474716	67.1306	31.7384	75.2941	12.5	8	FALSE
MYBPC1	0.0474781	10.4925	55.102	31.7647	18.5185	12	FALSE
ETS1	0.0491375	36.9379	42.3188	31.7647	11.1111	11	TRUE
LLGL1	0.0491375	24.5182	51.5284	21.1765	11.1111	17	FALSE
PRPF8	0.0495109	35.439	56.1934	31.7647	22.2222	17	FALSE

### Sheet: BA_dominant
BA-Dominant(TCGAt_TCGAn)	FDR	Power_TCGAt	IM_TCGAt	Power_TCGAn	IM_TCGAn
